# Interspecies Organoids Reveal Human-Specific Molecular Features of Dopaminergic Neuron Development and Vulnerability

**DOI:** 10.1101/2024.11.14.623592

**Authors:** Sara Nolbrant, Jenelle L. Wallace, Jingwen W. Ding, Tianjia Zhu, Jess L. Sevetson, Janko Kajtez, Isabella A. Baldacci, Emily K. Corrigan, Kaylynn Hoglin, Reed McMullen, Megan S. Ostrowski, Matthew T. Schmitz, Arnar Breevoort, Dani Swope, Fengxia Wu, Bryan J. Pavlovic, Sofie R. Salama, Agnete Kirkeby, Hao Huang, Nathan K. Schaefer, Alex A. Pollen

## Abstract

The disproportionate expansion of telencephalic structures during human evolution involved tradeoffs that imposed greater connectivity and metabolic demands on midbrain dopaminergic neurons. Despite the central role of dopaminergic neurons in human-enriched disorders, molecular specializations associated with human-specific features and vulnerabilities of the dopaminergic system remain unexplored. Here, we establish a phylogeny-in-a-dish approach to examine gene regulatory evolution by differentiating pools of human, chimpanzee, orangutan, and macaque pluripotent stem cells into ventral midbrain organoids capable of forming long-range projections, spontaneous activity, and dopamine release. We identify human-specific gene expression changes related to axonal transport of mitochondria and reactive oxygen species buffering and candidate *cis-* and *trans*-regulatory mechanisms underlying gene expression divergence. Our findings are consistent with a model of evolved neuroprotection in response to tradeoffs related to brain expansion and could contribute to the discovery of therapeutic targets and strategies for treating disorders involving the dopaminergic system.
