## Supplementary material for "Interspecies Organoids Reveal Human-Specific Molecular Features of Dopaminergic Neuron Development and Vulnerability": MRI measurements of human and macaque brain volumes, related to Figure 1.

### Sheet: Human volumes
subject	age	sex	PFC (mm^3)	caudate (mm^3)	putamen (mm^3)	globus_pallidus (mm^3)
H1	22-25	male	163630	11044.9	11551.6	2187.31
H2	22-25	male	156841	8994.15	9919.56	2406.83
H3	22-25	female	130033	10666.3	6160.28	2386.94
H4	22-25	female	105984	10089.7	8820.24	2371.16
H5	22-25	male	129993	9841.01	10276.6	1641.6
H6	22-25	male	152402	10691.7	9633.84	2468.23
H7	22-25	male	138898	12428.3	9138.21	2201.72
H8	22-25	male	191211	10369.9	10355.5	2558.09
H9	22-25	female	112644	9370.42	8662.46	1794.23
H10	22-25	female	143805	8919.37	8746.5	2090.24

### Sheet: Macaque volumes
subject	age	sex	PFC (mm^3)	caudate (mm^3)	putamen_pallidus (mm^3)
M1	6	male	6509.57	1063.27	1966.62
M2	5	male	8392.07	954.913	1996.54
M3	4	male	8821.51	1386.11	2204.41

### Sheet: Axon lengths
species/subject	human/H5 (mm)	macaque/M2 (mm)	ratio
substantial nigra and caudate	48.18	18.96	2.54114
substantial nigra and putamen	29.8	11.45	2.60262
substantial nigra and PFC	61.46	37.08	1.6575
