## Supplementary material for "Interspecies Organoids Reveal Human-Specific Molecular Features of Dopaminergic Neuron Development and Vulnerability": Batch information for differentiation and sequencing, related to Figure 1 and 2

### Sheet: Differentiation summary
Differentiation ID	Pool type	Species	Cell lines	CHIR99021 conc.	Experiments	10x runs	Time points sequenced
SN_DA012	Interspecies	Human/Chimpanzee/Macaque/Orangutan	Pool 1*	0.5 µM	Replicate experiment	1, 2, 3	D16, D40, D100
SN_DA013	Interspecies	Human/Chimpanzee/Macaque/Orangutan	Pool 1*	0.4 µM	Main experiment	1, 2, 3	D16, D40, D100
SN_DA013	Interspecies	Human/Chimpanzee/Macaque/Orangutan	Pool 1*	0.6 µM	Main experiment, rotenone challenge	1, 2, 3, 4	D16, D40, D80, D100
SN_DA013	Interspecies	Human/Chimpanzee/Macaque/Orangutan	Pool 1*	0.8 µM	Main experiment, rotenone challenge	1, 2, 3, 4	D16, D40, D80, D100
SN_DA013	Intraspecies	Human	Pool 2**	0.4 µM	Main experiment	1, 2, 3	D16, D40, D100
SN_DA013	Intraspecies	Human	Pool 2**	0.6 µM	Main experiment	1, 2, 3, 4	D16, D40, D80, D100
SN_DA013	Intraspecies	Human	Pool 2**	0.8 µM	Main experiment, outgroup experiment	1, 2, 3, 5	D16, D40, D80, D100
SN_DA013	Intraspecies	Chimpanzee	Pool 3***	0.4 µM	Main experiment	1, 2, 3	D16, D40, D80, D100
SN_DA013	Intraspecies	Chimpanzee	Pool 3***	0.6 µM	Main experiment	1, 2, 3, 4	D16, D40, D80, D100
SN_DA013	Intraspecies	Chimpanzee	Pool 3***	0.8 µM	Main experiment, outgroup experiment	1, 2, 3, 5	D16, D40, D80, D100
SN_DA017	Single individual	Macaque	LYON-ES1	0.2, 0.3, 0.4 µM	Outgroup experiment	5	D16, D40, D80
SN_DA017	Single individual	Macaque	ZH26-HS16	0.4 µM	Outgroup experiment	5	D16, D40, D80
SN_DA018	Single individual	Macaque	ZG15-M11-10-GFP	0.4 µM	Outgroup experiment	5	D16, D40, D80
SN_DA018	Single individual	Orangutan	O11045-4593	0.7 µM	Outgroup experiment	5	D16, D40, D80
*Pool 1: H28126, H23555, H20961, H21792, H29089, H28834, H21194, H9, C8861, C3624, C40670, C3651, C40210, C40300, C4933, O11045-4593, LYON-ES1
**Pool 2: H28126, H23555, H20961, H21792, H29089, H28834, H21194, H9
***Pool 3: C8861, C3624, C40670, C3651, C40210, C40300, C4933

### Sheet: 10x sequencing summary
Meta data						Nuclei recovery			ATAC library - Cell ranger output				GEX library - Cell ranger output
Sample_species	Samples (10x lanes)	10x run	Experiment	CHIR concentration	Sample type	Target nuclei per 10x lane	Number of nuclei recovered before removing species doublets	Estimated number of cells after removing intersepces doublets	ATAC Median high-quality fragments per cell	Mean raw read pairs per cell	Sequenced read pairs	Percent duplicats	GEX Median genes per cell	Mean raw reads per cell	Sequenced read pairs	Percent duplicats
D16_CH_Chimp	D16_CH (1)	1	Main experiment	0.4, 0.6, 0.8 µM	Intraspecies pools	21000	>20000	11661	7507	22584.3	2.63356e+08	0.484	2376	22133.1	2.58094e+08	0.643
D16_CH_Human	D16_CH (1)	1	Main experiment	0.4, 0.6, 0.8 µM	Intraspecies pools	21000	>20000	11305	8132	24780	2.80138e+08	0.483	2348	21401.8	2.41948e+08	0.644
D16_CH2_Chimp	D16_CH2 (2)	1	Main experiment	0.4, 0.6, 0.8 µM	Intraspecies pools	10500	15074	6947	7867	23216.8	1.61287e+08	0.48	2451	20600.3	1.4311e+08	0.607
D16_CH2_Human	D16_CH2 (2)	1	Main experiment	0.4, 0.6, 0.8 µM	Intraspecies pools	10500	15074	6816	8568	25188.7	1.71686e+08	0.479	2394	19699.4	1.34271e+08	0.609
D16_M_Chimp	D16_M (3)	1	Main experiment	0.4, 0.6, 0.8 µM	Interspecies pools	21000	>20000	14278	5402	16648	2.377e+08	0.452	2148	20577.5	293805545	0.652
D16_M_Human	D16_M (3)	1	Main experiment	0.4, 0.6, 0.8 µM	Interspecies pools	21000	>20000	11633	5934	18384.8	2.1387e+08	0.45	2296	20809.4	2.42075e+08	0.654
D16_M_Orangutan	D16_M (3)	1	Main experiment	0.4, 0.6, 0.8 µM	Interspecies pools	21000	>20000	450	4759	14303	6436350	0.433	2014	19344.1	8.70484e+06	0.652
D16_M_Macaque	D16_M (3)	1	Main experiment	0.4, 0.6, 0.8 µM	Interspecies pools	21000	>20000	118	3864	16546.8	1.95252e+06	0.388	1716	16870.9	1.99077e+06	0.644
D16_M2_Chimp	D16_M2 (4)	1	Main experiment	0.4, 0.6, 0.8 µM	Interspecies pools	10500	13422	6535	6351	16861.4	1.10189e+08	0.444	2612	25221.2	1.6482e+08	0.643
D16_M2_Human	D16_M2 (4)	1	Main experiment	0.4, 0.6, 0.8 µM	Interspecies pools	10500	13422	5246	6853	18822.5	9.8743e+07	0.442	2771	25358	1.33028e+08	0.646
D16_M2_Orangutan	D16_M2 (4)	1	Main experiment	0.4, 0.6, 0.8 µM	Interspecies pools	10500	13422	191	5891	15076.2	2.87956e+06	0.429	2731	29062.9	5.55101e+06	0.643
D16_M2_Macaque	D16_M2 (4)	1	Main experiment	0.4, 0.6, 0.8 µM	Interspecies pools	10500	13422	68	4534	18911.1	1.28595e+06	0.399	2186	23727.7	1.61348e+06	0.635
D16_M0.5_Chimp	D16_M0-5 (5)	1	Replicate experiment	0.5 µM	Interspecies pools	10500	15524	11688	4087	12033	140641704	0.392	2183	23967.4	2.80131e+08	0.668
D16_M0.5_Human	D16_M0-5 (5)	1	Replicate experiment	0.5 µM	Interspecies pools	10500	15524	1666	3950	9942	16563372	0.386	2279	20682	3.44561e+07	0.67
D16_M0.5_Orangutan	D16_M0-5 (5)	1	Replicate experiment	0.5 µM	Interspecies pools	10500	15524	104	1993	6525.64	678667	0.338	1873	22027	2.2908e+06	0.665
D16_M0.5_Macaque	D16_M0-5 (5)	1	Replicate experiment	0.5 µM	Interspecies pools	10500	15524	199	3025	12991.9	2.58539e+06	0.373	259	7587.3	1.50987e+06	0.634
D40_CH_1_Human	D40_CH1 (1)	2	Main experiment	0.4, 0.6, 0.8 µM	Intraspecies pools	10000	8220	3461	10297	29318	101469590	0.388	2519	40009.1	138461406	0.722
D40_CH_1_Chimp	D40_CH1 (1)	2	Main experiment	0.4, 0.6, 0.8 µM	Intraspecies pools	10000	8220	4075	10082	30428.8	123997344	0.388	2217	36205.2	147536030	0.722
D40_CH_2_Human	D40_CH2 (2)	2	Main experiment	0.4, 0.6, 0.8 µM	Intraspecies pools	10000	8582	3504	11342	32706.2	1.14602e+08	0.405	2437	36033.4	1.26261e+08	0.723
D40_CH_2_Chimp	D40_CH2 (2)	2	Main experiment	0.4, 0.6, 0.8 µM	Intraspecies pools	10000	8582	4364	11514	34550.5	150778382	0.406	2136	34136.4	1.48971e+08	0.722
D40_CH_3_Human	D40_CH3 (3)	2	Main experiment	0.4, 0.6, 0.8 µM	Intraspecies pools	15000	12235	4919	12593	37507.8	1.84501e+08	0.406	2441	38478.9	1.89278e+08	0.72
D40_CH_3_Chimp	D40_CH3 (3)	2	Main experiment	0.4, 0.6, 0.8 µM	Intraspecies pools	15000	12235	6087	12480	38372.9	2.33576e+08	0.407	2157	34697.6	2.11204e+08	0.717
D40_M_1_Human	D40_M_1 (4)	2	Main experiment	0.4, 0.6, 0.8 µM	Interspecies pools	10000	8434	2272	11430	31364.3	7.12596e+07	0.409	2676	46943.4	1.06656e+08	0.778
D40_M_1_Chimp	D40_M_1 (4)	2	Main experiment	0.4, 0.6, 0.8 µM	Interspecies pools	10000	8434	3293	11448	32275	1.06282e+08	0.41	2665	50206.9	1.65331e+08	0.775
D40_M_1_Macaque	D40_M_1 (4)	2	Main experiment	0.4, 0.6, 0.8 µM	Interspecies pools	10000	8434	861	6728	23261.6	2.00282e+07	0.408	156	7399.3	6.3708e+06	0.745
D40_M_2_Human	D40_M_2 (5)	2	Main experiment	0.4, 0.6, 0.8 µM	Interspecies pools	12500	9944	2854	11737	32094.4	9.15975e+07	0.391	2936	95601	2.72845e+08	0.87
D40_M_2_Chimp	D40_M_2 (5)	2	Main experiment	0.4, 0.6, 0.8 µM	Interspecies pools	12500	9944	4187	11189	32024	1.34085e+08	0.391	2915	100314	4.20014e+08	0.867
D40_M_2_Macaque	D40_M_2 (5)	2	Main experiment	0.4, 0.6, 0.8 µM	Interspecies pools	12500	9944	875	6694	23746.7	2.07784e+07	0.388	194	19161.7	1.67665e+07	0.849
D40_M_3_Human	D40_M_3 (6)	2	Main experiment	0.4, 0.6, 0.8 µM	Interspecies pools	12500	9314	2798	11928	33387.6	9.34186e+07	0.41	2561	45671.8	1.2779e+08	0.779
D40_M_3_Chimp	D40_M_3 (6)	2	Main experiment	0.4, 0.6, 0.8 µM	Interspecies pools	12500	9314	4051	11487	33566.7	1.35979e+08	0.411	2521	48056.9	1.94679e+08	0.776
D40_M_3_Macaque	D40_M_3 (6)	2	Main experiment	0.4, 0.6, 0.8 µM	Interspecies pools	12500	9314	855	6415	24548.1	2.09886e+07	0.406	137	7208.78	6.16351e+06	0.75
D40_M0-5_1_Human	D40_M0-5_1 (7)	2	Replicate experiment	0.5 µM	Interspecies pools	10000	7633	107	8001	49384.8	5.28418e+06	0.34	1572	37748.1	4.03905e+06	0.718
D40_M0-5_1_Chimp	D40_M0-5_1 (7)	2	Replicate experiment	0.5 µM	Interspecies pools	10000	7633	4690	10022	29534	138514460	0.35	2443	40911	1.91872e+08	0.717
D40_M0-5_1_Macaque	D40_M0-5_1 (7)	2	Replicate experiment	0.5 µM	Interspecies pools	10000	7633	1517	4410	15200.5	2.30592e+07	0.352	147	2841	4309797	0.666
D40_M0-5_2_Human	D40_M0-5_2 (8)	2	Replicate experiment	0.5 µM	Interspecies pools	12500	11227	1271	12323	37451.2	4.76005e+07	0.388	2669	39322.2	4.99785e+07	0.712
D40_M0-5_2_Chimp	D40_M0-5_2 (8)	2	Replicate experiment	0.5 µM	Interspecies pools	12500	11227	6866	12886	41855.9	2.87383e+08	0.391	2554	43734.3	3.0028e+08	0.71
D40_M0-5_2_Macaque	D40_M0-5_2 (8)	2	Replicate experiment	0.5 µM	Interspecies pools	12500	11227	1997	5881	19995.5	3.99311e+07	0.389	197	3436.72	6.86313e+06	0.661
D100_M_0-4_Human	D100_M_0-4 (1)	3	Main experiment	0.4 µM	Interspecies pool	15000	9397	6358	24468	86940.2	5.52766e+08	0.456	3584	88891.9	5.65175e+08	0.798
D100_M_0-4_Chimp	D100_M_0-4 (1)	3	Main experiment	0.4 µM	Interspecies pool	15000	9397	884	20947	67521.6	5.96891e+07	0.451	3458	87213.2	7.70964e+07	0.794
D100_M_0-4_Macaque	D100_M_0-4 (1)	3	Main experiment	0.4 µM	Interspecies pool	15000	9397	877	11362	79624	6.98303e+07	0.448	351	37558.7	3.2939e+07	0.774
D100_M_0-6_Human	D100_M_0-6 (2)	3	Main experiment	0.6 µM	Interspecies pool	15000	7101	4032	23938	88466.1	3.56695e+08	0.465	3459	103810	4.18564e+08	0.843
D100_M_0-6_Chimp	D100_M_0-6 (2)	3	Main experiment	0.6 µM	Interspecies pool	15000	7101	1176	20134	68794.5	8.09023e+07	0.463	3144	93246.4	1.09658e+08	0.84
D100_M_0-6_Macaque	D100_M_0-6 (2)	3	Main experiment	0.6 µM	Interspecies pool	15000	7101	596	7266	88693.4	5.28612e+07	0.457	214	25658.1	1.52922e+07	0.808
D100_M_0-8_Human	D100_M_0-8 (3)	3	Main experiment	0.8 µM	Interspecies pool	15000	8222	5015	24679	77454.8	3.88436e+08	0.437	3692	104563	5.24386e+08	0.821
D100_M_0-8_Chimp	D100_M_0-8 (3)	3	Main experiment	0.8 µM	Interspecies pool	15000	8222	1558	20286	54785.5	8.53559e+07	0.435	3378	83911.6	1.30734e+08	0.817
D100_M_0-8_Macaque	D100_M_0-8 (3)	3	Main experiment	0.8 µM	Interspecies pool	15000	8222	569	6977	64820.8	3.68831e+07	0.425	245	27111.3	1.54263e+07	0.783
D100_M_0-5_Human	D100_M_0-5 (4)	3	Replicate experiment	0.5 µM	Interspecies pool	15000	7088	2348	30396	117283	2.7538e+08	0.49	3824	132749	3.11694e+08	0.852
D100_M_0-5_Chimp	D100_M_0-5 (4)	3	Replicate experiment	0.5 µM	Interspecies pool	15000	7088	2263	21198	92256	2.08775e+08	0.489	3226	100205	2.26765e+08	0.847
D100_M_0-5_Macaque	D100_M_0-5 (4)	3	Replicate experiment	0.5 µM	Interspecies pool	15000	7088	847	6253	99290.5	8.4099e+07	0.482	258	23632.5	2.00167e+07	0.803
D80_M_0-6_CNTRL_Chimp	D80_M_0-6_CNTRL (1)	4	Rotenone challenge exeperiment	0.6 µM	Interspecies pool	3750	2796	1364	4862	19697.7	2.68677e+07	0.439	1982	54426.8	7.42381e+07	0.848
D80_M_0-6_CNTRL_Human	D80_M_0-6_CNTRL (1)	4	Rotenone challenge exeperiment	0.6 µM	Interspecies pool	3750	2796	470	3646	12853.9	6.04134e+06	0.437	1884	43199	2.03035e+07	0.85
D80_M_0-6_CNTRL_Rhesus	D80_M_0-6_CNTRL (1)	4	Rotenone challenge exeperiment	0.6 µM	Interspecies pool	3750	2796	781	697	16172.4	1.26306e+07	0.436	118	8754.07	6.83693e+06	0.797
D80_M_0-8_CNTRL_Chimp	D80_M_0-8_CNTRL (2)	4	Rotenone challenge exeperiment	0.8 µM	Interspecies pool	15000	10154	6187	12029	47756.2	2.95468e+08	0.418	2778	56721.1	3.50934e+08	0.78
D80_M_0-8_CNTRL_Human	D80_M_0-8_CNTRL (2)	4	Rotenone challenge exeperiment	0.8 µM	Interspecies pool	15000	10154	1490	11014	32556.7	4.85094e+07	0.416	2804	43999.5	6.55593e+07	0.781
D80_M_0-8_CNTRL_Rhesus	D80_M_0-8_CNTRL (2)	4	Rotenone challenge exeperiment	0.8 µM	Interspecies pool	15000	10154	2522	3408	40917.6	1.03194e+08	0.419	182	11492.1	2.8983e+07	0.742
D80_M_0-6_24H_Chimp	D80_M_0-6_24H (3)	4	Rotenone challenge exeperiment	0.6 µM	Interspecies pool	15000	10108	4929	14868	50141.8	2.47149e+08	0.491	2334	56284.3	2.8222e+09	0.845
D80_M_0-6_24H_Human	D80_M_0-6_24H (3)	4	Rotenone challenge exeperiment	0.6 µM	Interspecies pool	15000	10108	1446	14867	46471.9	6.71984e+07	0.489	2530	57319.3	2.66374e+09	0.848
D80_M_0-6_24H_Rhesus	D80_M_0-6_24H (3)	4	Rotenone challenge exeperiment	0.6 µM	Interspecies pool	15000	10108	4133	4025	42129	1.74119e+08	0.469	189	14769.9	6.10439e+07	0.832
D80_M_0-8_24H_Chimp	D80_M_0-8_24H (4)	4	Rotenone challenge exeperiment	0.8 µM	Interspecies pool	15000	10322	4929	14868	50141.8	2.47149e+08	0.491	2334	56284.3	2.77425e+08	0.845
D80_M_0-8_24H_Human	D80_M_0-8_24H (4)	4	Rotenone challenge exeperiment	0.8 µM	Interspecies pool	15000	10322	1446	14867	46471.9	6.71984e+07	0.489	2530	57319.3	8.28838e+07	0.848
D80_M_0-8_24H_Rhesus	D80_M_0-8_24H (4)	4	Rotenone challenge exeperiment	0.8 µM	Interspecies pool	15000	10322	3513	5351	44766.8	1.57266e+08	0.489	184	10459	3.67424e+07	0.782
D80_M_0-6_72H_Chimp	D80_M_0-6_72H (5)	4	Rotenone challenge exeperiment	0.6 µM	Interspecies pool	15000	8186	2907	12805	50765.8	1.47576e+08	0.49	2263	90380.9	2.62737e+08	0.907
D80_M_0-6_72H_Human	D80_M_0-6_72H (5)	4	Rotenone challenge exeperiment	0.6 µM	Interspecies pool	15000	8186	1148	12159	42008.8	48226045	0.487	2542	86926.6	9.97918e+07	0.907
D80_M_0-6_72H_Rhesus	D80_M_0-6_72H (5)	4	Rotenone challenge exeperiment	0.6 µM	Interspecies pool	15000	8186	3353	4982	47428.9	1.59029e+08	0.489	182	15244	5.1113e+07	0.856
D80_M_0-8_72H_Chimp	D80_M_0-8_72H (6)	4	Rotenone challenge exeperiment	0.8 µM	Interspecies pool	15000	10123	3708	15180	62833.1	2.32985e+08	0.512	2610	80564.1	2.98732e+08	0.87
D80_M_0-8_72H_Human	D80_M_0-8_72H (6)	4	Rotenone challenge exeperiment	0.8 µM	Interspecies pool	15000	10123	1475	14821	52054.9	7.67811e+07	0.511	2808	79292.9	1.16957e+08	0.873
D80_M_0-8_72H_Rhesus	D80_M_0-8_72H (6)	4	Rotenone challenge exeperiment	0.8 µM	Interspecies pool	15000	10123	3997	6012	57792.1	2.30995e+08	0.512	221	15094.6	6.0333e+07	0.818
D16_outgroup-exp_Chimp	D16_outgroup-exp (1)	5	Outgroup experiment	0.2-0.4, 0.7, 0.8 µM	Intraspecies pools, single individuals	15000	15159	1777	13187	32049.2	5.69515e+07	0.458	3941	34707.6	1.11235e+09	0.525
D16_outgroup-exp_Human	D16_outgroup-exp (1)	5	Outgroup experiment	0.2-0.4, 0.7, 0.8 µM	Intraspecies pools, single individuals	15000	15159	1432	13332	31660.8	4.53383e+07	0.457	3732	30767.4	9.74121e+08	0.524
D16_outgroup-exp_Rhesus	D16_outgroup-exp (1)	5	Outgroup experiment	0.2-0.4, 0.7, 0.8 µM	Intraspecies pools, single individuals	15000	15159	6731	11235	36057	2.42699e+08	0.451	3464	34805.3	1.25497e+09	0.518
D16_outgroup-exp_Orangutan	D16_outgroup-exp (1)	5	Outgroup experiment	0.2-0.4, 0.7, 0.8 µM	Intraspecies pools, single individuals	15000	15159	3266	10623	26642.5	87014405	0.456	3674	35649.8	9.49799e+08	0.528
D40_outgroup-exp_1_Chimp	D40_outgroup-exp_1 (2)	5	Outgroup experiment	0.2-0.4, 0.7, 0.8 µM	Intraspecies pools, single individuals	15000	18904	1264	15196	51537.6	6.51435e+07	0.375	2518	24896.4	1.2831e+09	0.507
D40_outgroup-exp_1_Human	D40_outgroup-exp_1 (2)	5	Outgroup experiment	0.2-0.4, 0.7, 0.8 µM	Intraspecies pools, single individuals	15000	18904	2112	13192	37846.6	7.99319e+07	0.377	2666	27381.1	1.03628e+09	0.51
D40_outgroup-exp_1_Rhesus	D40_outgroup-exp_1 (2)	5	Outgroup experiment	0.2-0.4, 0.7, 0.8 µM	Intraspecies pools, single individuals	15000	18904	9835	13664	42711.7	#REF!	0.376	2648	29318.4	1.25224e+09	0.506
D40_outgroup-exp_1_Orangutan	D40_outgroup-exp_1 (2)	5	Outgroup experiment	0.2-0.4, 0.7, 0.8 µM	Intraspecies pools, single individuals	15000	18904	3888	15510	44938.5	#REF!	0.379	2536	28199.5	1.26724e+09	0.509
D40_outgroup-exp_2_Chimp	D40_outgroup-exp_2 (3)	5	Outgroup experiment	0.2-0.4, 0.7, 0.8 µM	Intraspecies pools, single individuals	15000	18165	1188	13878	95036.4	1.12903e+08	0.677	2706	29815	2.83351e+09	0.491
D40_outgroup-exp_2_Human	D40_outgroup-exp_2 (3)	5	Outgroup experiment	0.2-0.4, 0.7, 0.8 µM	Intraspecies pools, single individuals	15000	18165	1997	11379	64798.7	1.29403e+08	0.678	2941	30074.2	1.94877e+09	0.493
D40_outgroup-exp_2_Rhesus	D40_outgroup-exp_2 (3)	5	Outgroup experiment	0.2-0.4, 0.7, 0.8 µM	Intraspecies pools, single individuals	15000	18165	9450	11983	37520.9	354572127	0.355	2912	33513.5	1.25745e+09	0.489
D40_outgroup-exp_2_Orangutan	D40_outgroup-exp_2 (3)	5	Outgroup experiment	0.2-0.4, 0.7, 0.8 µM	Intraspecies pools, single individuals	15000	18165	3720	14018	80891.8	52146960	0.678	2781	33220.6	2.68728e+09	0.491
D80_outgroup-exp_1_Chimp	D80_outgroup-exp_1 (4)	5	Outgroup experiment	0.2-0.4, 0.7, 0.8 µM	Intraspecies pools, single individuals	15000	9189	992	12863	40809.8	4.04833e+07	0.412	3909	52353.8	2.13655e+09	0.633
D80_outgroup-exp_1_Human	D80_outgroup-exp_1 (4)	5	Outgroup experiment	0.2-0.4, 0.7, 0.8 µM	Intraspecies pools, single individuals	15000	9189	1258	18229	68728.5	8.64604e+07	0.413	4210	71690.5	4.92718e+09	0.637
D80_outgroup-exp_1_Rhesus	D80_outgroup-exp_1 (4)	5	Outgroup experiment	0.2-0.4, 0.7, 0.8 µM	Intraspecies pools, single individuals	15000	9189	4305	14030	70965	3.05504e+08	0.413	3801	71804.4	5.0956e+09	0.63
D80_outgroup-exp_1_Orangutan	D80_outgroup-exp_1 (4)	5	Outgroup experiment	0.2-0.4, 0.7, 0.8 µM	Intraspecies pools, single individuals	15000	9189	2111	14472	53996.9	1.13987e+08	0.412	4277	67517.4	3.64573e+09	0.637
D80_outgroup-exp_2_Chimp	D80_outgroup-exp_2 (5)	5	Outgroup experiment	0.2-0.4, 0.7, 0.8 µM	Intraspecies pools, single individuals	15000	9578	1085	12334	40250.1	4.36713e+07	0.432	3790	52842.9	2.12693e+09	0.657
D80_outgroup-exp_2_Human	D80_outgroup-exp_2 (5)	5	Outgroup experiment	0.2-0.4, 0.7, 0.8 µM	Intraspecies pools, single individuals	15000	9578	1269	18255	67245.6	8.53346e+07	0.431	4056	65107.9	4.37822e+09	0.649
D80_outgroup-exp_2_Rhesus	D80_outgroup-exp_2 (5)	5	Outgroup experiment	0.2-0.4, 0.7, 0.8 µM	Intraspecies pools, single individuals	15000	9578	4421	13699	72632.1	3.21107e+08	0.431	3745	71928.9	5.22435e+09	0.64
D80_outgroup-exp_2_Orangutan	D80_outgroup-exp_2 (5)	5	Outgroup experiment	0.2-0.4, 0.7, 0.8 µM	Intraspecies pools, single individuals	15000	9578	2132	13978	57786.3	1.232e+08	0.429	4250	69038.1	3.98946e+09	0.65
D80_outgroup-exp_3_Chimp	D80_outgroup-exp_3 (6)	5	Outgroup experiment	0.2-0.4, 0.7, 0.8 µM	Intraspecies pools, single individuals	15000	9739	1048	13166	45028.7	4.719e+07	0.447	3720	48514.5	2.18454e+09	0.611
D80_outgroup-exp_3_Human	D80_outgroup-exp_3 (6)	5	Outgroup experiment	0.2-0.4, 0.7, 0.8 µM	Intraspecies pools, single individuals	15000	9739	1270	20613	76588.2	9.72671e+07	0.448	4044	61970.6	4.74622e+09	0.615
D80_outgroup-exp_3_Rhesus	D80_outgroup-exp_3 (6)	5	Outgroup experiment	0.2-0.4, 0.7, 0.8 µM	Intraspecies pools, single individuals	15000	9739	4634	14642	77946.3	3.61203e+08	0.448	3628	63140.6	4.92157e+09	0.606
D80_outgroup-exp_3_Orangutan	D80_outgroup-exp_3 (6)	5	Outgroup experiment	0.2-0.4, 0.7, 0.8 µM	Intraspecies pools, single individuals	15000	9739	2127	14912	63345.6	1.34736e+08	0.446	4088	62333.3	3.94855e+09	0.616
D80_M_0-8_CNTRL-2_Chimp	D80_M_0-8_CNTRL-2 (7)	5	Rotenone challenge exeperiment	0.8 µM	Interspecies pool	15000	10066	5827	13935	121935	7.10518e+08	0.726	3838	61436.3	7.49126e+09	0.636
D80_M_0-8_CNTRL-2_Human	D80_M_0-8_CNTRL-2 (7)	5	Rotenone challenge exeperiment	0.8 µM	Interspecies pool	15000	10066	1353	12896	87358.3	1.18196e+08	0.726	3886	52002.5	4.54285e+09	0.638
D80_M_0-8_CNTRL-2_Rhesus	D80_M_0-8_CNTRL-2 (7)	5	Rotenone challenge exeperiment	0.8 µM	Interspecies pool	15000	10066	4684	3836	88724.1	4.15584e+08	0.725	242	9783.7	8.6805e+08	0.599
D80_M_0-8_CNTRL-3_Chimp	D80_M_0-8_CNTRL-3 (8)	5	Rotenone challenge exeperiment	0.8 µM	Interspecies pool	15000	11154	6561	11237	43773.7	2.87199e+08	0.388	3801	54419.6	2.38215e+09	0.594
D80_M_0-8_CNTRL-3_Human	D80_M_0-8_CNTRL-3 (8)	5	Rotenone challenge exeperiment	0.8 µM	Interspecies pool	15000	11154	1509	10235	29288.2	4.41959e+07	0.388	3828	43592.7	1.27675e+09	0.595
D80_M_0-8_CNTRL-3_Rhesus	D80_M_0-8_CNTRL-3 (8)	5	Rotenone challenge exeperiment	0.8 µM	Interspecies pool	15000	11154	5664	2686	27984.1	1.58502e+08	0.384	234	7953.55	2.22573e+08	0.558

### Sheet: D16 cell type - individual
celltype_individual	number
Caudal vMB progenitors_C3624	313
Caudal vMB progenitors_C3651	993
Caudal vMB progenitors_C40210	301
Caudal vMB progenitors_C40300	250
Caudal vMB progenitors_C40670	289
Caudal vMB progenitors_C4933	788
Caudal vMB progenitors_C8861	949
Caudal vMB progenitors_ES_Lyon	1
Caudal vMB progenitors_H20961	207
Caudal vMB progenitors_H21194	147
Caudal vMB progenitors_H21792	242
Caudal vMB progenitors_H23555	222
Caudal vMB progenitors_H28126	214
Caudal vMB progenitors_H28834	121
Caudal vMB progenitors_H29089	350
Caudal vMB progenitors_H9	372
Caudal vMB progenitors_O11045-4593	10
Caudal vMB progenitors_ZG15-M11-10	3
Caudal vMB progenitors_nan	52
Glutamatergic neurons_C3624	100
Glutamatergic neurons_C3651	171
Glutamatergic neurons_C40210	78
Glutamatergic neurons_C40300	116
Glutamatergic neurons_C40670	142
Glutamatergic neurons_C4933	206
Glutamatergic neurons_C8861	266
Glutamatergic neurons_ES_Lyon	21
Glutamatergic neurons_H20961	105
Glutamatergic neurons_H21194	73
Glutamatergic neurons_H21792	65
Glutamatergic neurons_H23555	51
Glutamatergic neurons_H28126	73
Glutamatergic neurons_H28834	60
Glutamatergic neurons_H29089	79
Glutamatergic neurons_H9	35
Glutamatergic neurons_O11045-4593	13
Glutamatergic neurons_ZG15-M11-10	15
Glutamatergic neurons_ZH26-HS16	7
Glutamatergic neurons_nan	20
Immature neurons and motor neurons_C3624	116
Immature neurons and motor neurons_C3651	151
Immature neurons and motor neurons_C40210	90
Immature neurons and motor neurons_C40300	142
Immature neurons and motor neurons_C40670	53
Immature neurons and motor neurons_C4933	162
Immature neurons and motor neurons_C8861	213
Immature neurons and motor neurons_ES_Lyon	24
Immature neurons and motor neurons_H20961	58
Immature neurons and motor neurons_H21194	18
Immature neurons and motor neurons_H21792	59
Immature neurons and motor neurons_H23555	12
Immature neurons and motor neurons_H28126	13
Immature neurons and motor neurons_H28834	38
Immature neurons and motor neurons_H29089	46
Immature neurons and motor neurons_H9	12
Immature neurons and motor neurons_O11045-4593	6
Immature neurons and motor neurons_ZG15-M11-10	44
Immature neurons and motor neurons_ZH26-HS16	41
Immature neurons and motor neurons_nan	7
Progenitors (high ECM/Actin-regulation)_C3624	55
Progenitors (high ECM/Actin-regulation)_C3651	138
Progenitors (high ECM/Actin-regulation)_C40210	88
Progenitors (high ECM/Actin-regulation)_C40300	87
Progenitors (high ECM/Actin-regulation)_C40670	78
Progenitors (high ECM/Actin-regulation)_C4933	151
Progenitors (high ECM/Actin-regulation)_C8861	156
Progenitors (high ECM/Actin-regulation)_ES_Lyon	11
Progenitors (high ECM/Actin-regulation)_H20961	116
Progenitors (high ECM/Actin-regulation)_H21194	73
Progenitors (high ECM/Actin-regulation)_H21792	61
Progenitors (high ECM/Actin-regulation)_H23555	41
Progenitors (high ECM/Actin-regulation)_H28126	76
Progenitors (high ECM/Actin-regulation)_H28834	53
Progenitors (high ECM/Actin-regulation)_H29089	98
Progenitors (high ECM/Actin-regulation)_H9	61
Progenitors (high ECM/Actin-regulation)_O11045-4593	42
Progenitors (high ECM/Actin-regulation)_ZG15-M11-10	14
Progenitors (high ECM/Actin-regulation)_ZH26-HS16	5
Progenitors (high ECM/Actin-regulation)_nan	5
Progenitors (subtype unknown)_C3624	255
Progenitors (subtype unknown)_C3651	384
Progenitors (subtype unknown)_C40210	193
Progenitors (subtype unknown)_C40300	294
Progenitors (subtype unknown)_C40670	289
Progenitors (subtype unknown)_C4933	375
Progenitors (subtype unknown)_C8861	452
Progenitors (subtype unknown)_ES_Lyon	9
Progenitors (subtype unknown)_H20961	150
Progenitors (subtype unknown)_H21194	52
Progenitors (subtype unknown)_H21792	72
Progenitors (subtype unknown)_H23555	98
Progenitors (subtype unknown)_H28126	89
Progenitors (subtype unknown)_H28834	55
Progenitors (subtype unknown)_H29089	118
Progenitors (subtype unknown)_H9	59
Progenitors (subtype unknown)_O11045-4593	234
Progenitors (subtype unknown)_ZG15-M11-10	75
Progenitors (subtype unknown)_nan	25
Rostral vHB progenitors_C3624	81
Rostral vHB progenitors_C3651	170
Rostral vHB progenitors_C40210	180
Rostral vHB progenitors_C40300	57
Rostral vHB progenitors_C40670	96
Rostral vHB progenitors_C4933	322
Rostral vHB progenitors_C8861	176
Rostral vHB progenitors_ES_Lyon	1
Rostral vHB progenitors_H20961	753
Rostral vHB progenitors_H21194	158
Rostral vHB progenitors_H21792	283
Rostral vHB progenitors_H23555	281
Rostral vHB progenitors_H28126	103
Rostral vHB progenitors_H28834	141
Rostral vHB progenitors_H29089	372
Rostral vHB progenitors_H9	129
Rostral vHB progenitors_O11045-4593	6
Rostral vHB progenitors_ZG15-M11-10	4
Rostral vHB progenitors_nan	13
Rostral vMB/caudal vFB progenitors_C3624	121
Rostral vMB/caudal vFB progenitors_C3651	149
Rostral vMB/caudal vFB progenitors_C40210	84
Rostral vMB/caudal vFB progenitors_C40300	180
Rostral vMB/caudal vFB progenitors_C40670	156
Rostral vMB/caudal vFB progenitors_C4933	226
Rostral vMB/caudal vFB progenitors_C8861	368
Rostral vMB/caudal vFB progenitors_ES_Lyon	5
Rostral vMB/caudal vFB progenitors_H20961	607
Rostral vMB/caudal vFB progenitors_H21194	359
Rostral vMB/caudal vFB progenitors_H21792	319
Rostral vMB/caudal vFB progenitors_H23555	319
Rostral vMB/caudal vFB progenitors_H28126	374
Rostral vMB/caudal vFB progenitors_H28834	251
Rostral vMB/caudal vFB progenitors_H29089	405
Rostral vMB/caudal vFB progenitors_H9	419
Rostral vMB/caudal vFB progenitors_O11045-4593	2
Rostral vMB/caudal vFB progenitors_ZG15-M11-10	3
Rostral vMB/caudal vFB progenitors_nan	19
vFB progenitors (cycling, G1/S phase)_C3624	84
vFB progenitors (cycling, G1/S phase)_C3651	278
vFB progenitors (cycling, G1/S phase)_C40210	51
vFB progenitors (cycling, G1/S phase)_C40300	163
vFB progenitors (cycling, G1/S phase)_C40670	84
vFB progenitors (cycling, G1/S phase)_C4933	240
vFB progenitors (cycling, G1/S phase)_C8861	246
vFB progenitors (cycling, G1/S phase)_ES_Lyon	15
vFB progenitors (cycling, G1/S phase)_H20961	56
vFB progenitors (cycling, G1/S phase)_H21194	45
vFB progenitors (cycling, G1/S phase)_H21792	27
vFB progenitors (cycling, G1/S phase)_H23555	51
vFB progenitors (cycling, G1/S phase)_H28126	63
vFB progenitors (cycling, G1/S phase)_H28834	25
vFB progenitors (cycling, G1/S phase)_H29089	109
vFB progenitors (cycling, G1/S phase)_H9	63
vFB progenitors (cycling, G1/S phase)_O11045-4593	95
vFB progenitors (cycling, G1/S phase)_ZG15-M11-10	24
vFB progenitors (cycling, G1/S phase)_ZH26-HS16	29
vFB progenitors (cycling, G1/S phase)_nan	6
vFB progenitors (cycling, M/G2 phase)_C3624	169
vFB progenitors (cycling, M/G2 phase)_C3651	498
vFB progenitors (cycling, M/G2 phase)_C40210	120
vFB progenitors (cycling, M/G2 phase)_C40300	277
vFB progenitors (cycling, M/G2 phase)_C40670	205
vFB progenitors (cycling, M/G2 phase)_C4933	494
vFB progenitors (cycling, M/G2 phase)_C8861	697
vFB progenitors (cycling, M/G2 phase)_ES_Lyon	3
vFB progenitors (cycling, M/G2 phase)_H20961	154
vFB progenitors (cycling, M/G2 phase)_H21194	117
vFB progenitors (cycling, M/G2 phase)_H21792	88
vFB progenitors (cycling, M/G2 phase)_H23555	100
vFB progenitors (cycling, M/G2 phase)_H28126	140
vFB progenitors (cycling, M/G2 phase)_H28834	57
vFB progenitors (cycling, M/G2 phase)_H29089	182
vFB progenitors (cycling, M/G2 phase)_H9	138
vFB progenitors (cycling, M/G2 phase)_O11045-4593	125
vFB progenitors (cycling, M/G2 phase)_ZG15-M11-10	26
vFB progenitors (cycling, M/G2 phase)_ZH26-HS16	14
vFB progenitors (cycling, M/G2 phase)_nan	20
vFB progenitors_C3624	484
vFB progenitors_C3651	1558
vFB progenitors_C40210	298
vFB progenitors_C40300	687
vFB progenitors_C40670	603
vFB progenitors_C4933	994
vFB progenitors_C8861	1498
vFB progenitors_ES_Lyon	83
vFB progenitors_H20961	250
vFB progenitors_H21194	351
vFB progenitors_H21792	227
vFB progenitors_H23555	281
vFB progenitors_H28126	290
vFB progenitors_H28834	148
vFB progenitors_H29089	511
vFB progenitors_H9	461
vFB progenitors_O11045-4593	570
vFB progenitors_ZG15-M11-10	113
vFB progenitors_ZH26-HS16	106
vFB progenitors_nan	88
vFB/vMB progenitors (cycling)_C3624	158
vFB/vMB progenitors (cycling)_C3651	438
vFB/vMB progenitors (cycling)_C40210	174
vFB/vMB progenitors (cycling)_C40300	157
vFB/vMB progenitors (cycling)_C40670	138
vFB/vMB progenitors (cycling)_C4933	415
vFB/vMB progenitors (cycling)_C8861	481
vFB/vMB progenitors (cycling)_ES_Lyon	59
vFB/vMB progenitors (cycling)_H20961	273
vFB/vMB progenitors (cycling)_H21194	95
vFB/vMB progenitors (cycling)_H21792	115
vFB/vMB progenitors (cycling)_H23555	131
vFB/vMB progenitors (cycling)_H28126	142
vFB/vMB progenitors (cycling)_H28834	93
vFB/vMB progenitors (cycling)_H29089	178
vFB/vMB progenitors (cycling)_H9	122
vFB/vMB progenitors (cycling)_O11045-4593	8
vFB/vMB progenitors (cycling)_ZG15-M11-10	35
vFB/vMB progenitors (cycling)_ZH26-HS16	25
vFB/vMB progenitors (cycling)_nan	19
vHB progenitors (cycling)_C3624	73
vHB progenitors (cycling)_C3651	106
vHB progenitors (cycling)_C40210	145
vHB progenitors (cycling)_C40300	40
vHB progenitors (cycling)_C40670	75
vHB progenitors (cycling)_C4933	396
vHB progenitors (cycling)_C8861	136
vHB progenitors (cycling)_ES_Lyon	60
vHB progenitors (cycling)_H20961	596
vHB progenitors (cycling)_H21194	112
vHB progenitors (cycling)_H21792	161
vHB progenitors (cycling)_H23555	272
vHB progenitors (cycling)_H28126	69
vHB progenitors (cycling)_H28834	118
vHB progenitors (cycling)_H29089	286
vHB progenitors (cycling)_H9	83
vHB progenitors (cycling)_O11045-4593	7
vHB progenitors (cycling)_ZG15-M11-10	24
vHB progenitors (cycling)_ZH26-HS16	25
vHB progenitors (cycling)_nan	8
vMB progenitors (cycling, G1/S phase)_C3624	201
vMB progenitors (cycling, G1/S phase)_C3651	399
vMB progenitors (cycling, G1/S phase)_C40210	206
vMB progenitors (cycling, G1/S phase)_C40300	239
vMB progenitors (cycling, G1/S phase)_C40670	224
vMB progenitors (cycling, G1/S phase)_C4933	468
vMB progenitors (cycling, G1/S phase)_C8861	595
vMB progenitors (cycling, G1/S phase)_ES_Lyon	80
vMB progenitors (cycling, G1/S phase)_H20961	556
vMB progenitors (cycling, G1/S phase)_H21194	260
vMB progenitors (cycling, G1/S phase)_H21792	272
vMB progenitors (cycling, G1/S phase)_H23555	223
vMB progenitors (cycling, G1/S phase)_H28126	308
vMB progenitors (cycling, G1/S phase)_H28834	188
vMB progenitors (cycling, G1/S phase)_H29089	462
vMB progenitors (cycling, G1/S phase)_H9	295
vMB progenitors (cycling, G1/S phase)_O11045-4593	38
vMB progenitors (cycling, G1/S phase)_ZG15-M11-10	64
vMB progenitors (cycling, G1/S phase)_ZH26-HS16	15
vMB progenitors (cycling, G1/S phase)_nan	16
vMB progenitors (cycling, M/G2 phase)_C3624	243
vMB progenitors (cycling, M/G2 phase)_C3651	387
vMB progenitors (cycling, M/G2 phase)_C40210	274
vMB progenitors (cycling, M/G2 phase)_C40300	242
vMB progenitors (cycling, M/G2 phase)_C40670	248
vMB progenitors (cycling, M/G2 phase)_C4933	593
vMB progenitors (cycling, M/G2 phase)_C8861	675
vMB progenitors (cycling, M/G2 phase)_ES_Lyon	19
vMB progenitors (cycling, M/G2 phase)_H20961	621
vMB progenitors (cycling, M/G2 phase)_H21194	268
vMB progenitors (cycling, M/G2 phase)_H21792	248
vMB progenitors (cycling, M/G2 phase)_H23555	233
vMB progenitors (cycling, M/G2 phase)_H28126	343
vMB progenitors (cycling, M/G2 phase)_H28834	196
vMB progenitors (cycling, M/G2 phase)_H29089	446
vMB progenitors (cycling, M/G2 phase)_H9	279
vMB progenitors (cycling, M/G2 phase)_O11045-4593	17
vMB progenitors (cycling, M/G2 phase)_ZG15-M11-10	26
vMB progenitors (cycling, M/G2 phase)_ZH26-HS16	1
vMB progenitors (cycling, M/G2 phase)_nan	38
vMB progenitors_C3624	426
vMB progenitors_C3651	567
vMB progenitors_C40210	581
vMB progenitors_C40300	497
vMB progenitors_C40670	720
vMB progenitors_C4933	823
vMB progenitors_C8861	967
vMB progenitors_ES_Lyon	794
vMB progenitors_H20961	2066
vMB progenitors_H21194	975
vMB progenitors_H21792	1006
vMB progenitors_H23555	671
vMB progenitors_H28126	1105
vMB progenitors_H28834	691
vMB progenitors_H29089	1178
vMB progenitors_H9	862
vMB progenitors_O11045-4593	172
vMB progenitors_ZG15-M11-10	287
vMB progenitors_ZH26-HS16	248
vMB progenitors_nan	106
vMB/BP progenitors_C3624	406
vMB/BP progenitors_C3651	633
vMB/BP progenitors_C40210	311
vMB/BP progenitors_C40300	472
vMB/BP progenitors_C40670	339
vMB/BP progenitors_C4933	507
vMB/BP progenitors_C8861	761
vMB/BP progenitors_ES_Lyon	3
vMB/BP progenitors_H20961	60
vMB/BP progenitors_H21194	33
vMB/BP progenitors_H21792	34
vMB/BP progenitors_H23555	13
vMB/BP progenitors_H28126	25
vMB/BP progenitors_H28834	8
vMB/BP progenitors_H29089	16
vMB/BP progenitors_H9	28
vMB/BP progenitors_O11045-4593	20
vMB/BP progenitors_ZG15-M11-10	163
vMB/BP progenitors_nan	43
vMB/vHB progenitors_C3624	12
vMB/vHB progenitors_C3651	15
vMB/vHB progenitors_C40210	29
vMB/vHB progenitors_C40300	11
vMB/vHB progenitors_C40670	27
vMB/vHB progenitors_C4933	32
vMB/vHB progenitors_C8861	20
vMB/vHB progenitors_ES_Lyon	189
vMB/vHB progenitors_H20961	203
vMB/vHB progenitors_H21194	37
vMB/vHB progenitors_H21792	118
vMB/vHB progenitors_H23555	16
vMB/vHB progenitors_H28126	12
vMB/vHB progenitors_H28834	51
vMB/vHB progenitors_H29089	108
vMB/vHB progenitors_H9	10
vMB/vHB progenitors_O11045-4593	14
vMB/vHB progenitors_ZG15-M11-10	529
vMB/vHB progenitors_ZH26-HS16	288
vMB/vHB progenitors_nan	2

### Sheet: D40-100 cell type - individual
celltype_individual	number
DA neurons_C3624	197
DA neurons_C3651	337
DA neurons_C40210	101
DA neurons_C40300	266
DA neurons_C40670	277
DA neurons_C4933	980
DA neurons_C8861	807
DA neurons_ES_Lyon	2872
DA neurons_H20961	598
DA neurons_H21194	311
DA neurons_H21792	161
DA neurons_H23555	180
DA neurons_H28126	212
DA neurons_H28834	142
DA neurons_H29089	634
DA neurons_H9	511
DA neurons_O11045-4593	529
DA neurons_ZG15-M11-10	2469
DA neurons_ZH26-HS16	3465
DA neurons_nan	29
DA/STN neurons, immature_C3624	184
DA/STN neurons, immature_C3651	517
DA/STN neurons, immature_C40210	86
DA/STN neurons, immature_C40300	211
DA/STN neurons, immature_C40670	234
DA/STN neurons, immature_C4933	890
DA/STN neurons, immature_C8861	844
DA/STN neurons, immature_ES_Lyon	343
DA/STN neurons, immature_H20961	1043
DA/STN neurons, immature_H21194	393
DA/STN neurons, immature_H21792	187
DA/STN neurons, immature_H23555	218
DA/STN neurons, immature_H28126	344
DA/STN neurons, immature_H28834	128
DA/STN neurons, immature_H29089	891
DA/STN neurons, immature_H9	632
DA/STN neurons, immature_O11045-4593	655
DA/STN neurons, immature_ZG15-M11-10	573
DA/STN neurons, immature_ZH26-HS16	312
DA/STN neurons, immature_nan	40
FB progenitors_C3624	12
FB progenitors_C3651	85
FB progenitors_C40210	3
FB progenitors_C40300	9
FB progenitors_C40670	13
FB progenitors_C4933	36
FB progenitors_C8861	76
FB progenitors_ES_Lyon	3
FB progenitors_H20961	15
FB progenitors_H21194	1
FB progenitors_H21792	1
FB progenitors_H23555	1
FB progenitors_H28834	1
FB progenitors_H29089	3
FB progenitors_H9	3
FB progenitors_O11045-4593	264
FB progenitors_ZH26-HS16	2
Glial progenitors/astrocytes_C3624	46
Glial progenitors/astrocytes_C3651	63
Glial progenitors/astrocytes_C40210	5
Glial progenitors/astrocytes_C40300	6
Glial progenitors/astrocytes_C40670	42
Glial progenitors/astrocytes_C4933	48
Glial progenitors/astrocytes_C8861	63
Glial progenitors/astrocytes_ES_Lyon	494
Glial progenitors/astrocytes_H20961	509
Glial progenitors/astrocytes_H21194	56
Glial progenitors/astrocytes_H21792	251
Glial progenitors/astrocytes_H23555	42
Glial progenitors/astrocytes_H28126	37
Glial progenitors/astrocytes_H28834	15
Glial progenitors/astrocytes_H29089	113
Glial progenitors/astrocytes_H9	29
Glial progenitors/astrocytes_O11045-4593	20
Glial progenitors/astrocytes_ZG15-M11-10	1117
Glial progenitors/astrocytes_ZH26-HS16	585
Glial progenitors/astrocytes_nan	3
Hypothalamic neurons_C3624	23
Hypothalamic neurons_C3651	42
Hypothalamic neurons_C40210	4
Hypothalamic neurons_C40300	19
Hypothalamic neurons_C40670	16
Hypothalamic neurons_C4933	46
Hypothalamic neurons_C8861	60
Hypothalamic neurons_ES_Lyon	24
Hypothalamic neurons_H20961	39
Hypothalamic neurons_H21194	5
Hypothalamic neurons_H21792	15
Hypothalamic neurons_H23555	9
Hypothalamic neurons_H28126	11
Hypothalamic neurons_H28834	7
Hypothalamic neurons_H29089	14
Hypothalamic neurons_H9	5
Hypothalamic neurons_O11045-4593	2201
Hypothalamic neurons_ZG15-M11-10	55
Hypothalamic neurons_ZH26-HS16	49
Hypothalamic neurons_nan	2
Lateral MB progenitors, cycling_C3624	336
Lateral MB progenitors, cycling_C3651	209
Lateral MB progenitors, cycling_C40210	200
Lateral MB progenitors, cycling_C40300	61
Lateral MB progenitors, cycling_C40670	132
Lateral MB progenitors, cycling_C4933	409
Lateral MB progenitors, cycling_C8861	411
Lateral MB progenitors, cycling_ES_Lyon	79
Lateral MB progenitors, cycling_H20961	411
Lateral MB progenitors, cycling_H21194	36
Lateral MB progenitors, cycling_H21792	130
Lateral MB progenitors, cycling_H23555	64
Lateral MB progenitors, cycling_H28126	32
Lateral MB progenitors, cycling_H28834	456
Lateral MB progenitors, cycling_H29089	105
Lateral MB progenitors, cycling_H9	17
Lateral MB progenitors, cycling_O11045-4593	165
Lateral MB progenitors, cycling_ZG15-M11-10	232
Lateral MB progenitors, cycling_ZH26-HS16	92
Lateral MB progenitors, cycling_nan	9
Lateral MB progenitors_C3624	807
Lateral MB progenitors_C3651	570
Lateral MB progenitors_C40210	599
Lateral MB progenitors_C40300	183
Lateral MB progenitors_C40670	384
Lateral MB progenitors_C4933	1544
Lateral MB progenitors_C8861	950
Lateral MB progenitors_ES_Lyon	16
Lateral MB progenitors_H20961	686
Lateral MB progenitors_H21194	59
Lateral MB progenitors_H21792	261
Lateral MB progenitors_H23555	212
Lateral MB progenitors_H28126	42
Lateral MB progenitors_H28834	774
Lateral MB progenitors_H29089	225
Lateral MB progenitors_H9	49
Lateral MB progenitors_O11045-4593	19
Lateral MB progenitors_ZG15-M11-10	5
Lateral MB progenitors_ZH26-HS16	6
Lateral MB progenitors_nan	72
Low quality/technical_C3624	463
Low quality/technical_C3651	625
Low quality/technical_C40210	282
Low quality/technical_C40300	131
Low quality/technical_C40670	347
Low quality/technical_C4933	760
Low quality/technical_C8861	905
Low quality/technical_ES_Lyon	1009
Low quality/technical_H20961	524
Low quality/technical_H21194	99
Low quality/technical_H21792	165
Low quality/technical_H23555	116
Low quality/technical_H28126	106
Low quality/technical_H28834	128
Low quality/technical_H29089	416
Low quality/technical_H9	134
Low quality/technical_O11045-4593	746
Low quality/technical_ZG15-M11-10	805
Low quality/technical_ZH26-HS16	426
Low quality/technical_nan	54
MB GABAergic neurons_C3624	194
MB GABAergic neurons_C3651	21
MB GABAergic neurons_C40210	27
MB GABAergic neurons_C40300	30
MB GABAergic neurons_C40670	56
MB GABAergic neurons_C4933	79
MB GABAergic neurons_C8861	124
MB GABAergic neurons_ES_Lyon	1
MB GABAergic neurons_H20961	152
MB GABAergic neurons_H21194	2
MB GABAergic neurons_H21792	16
MB GABAergic neurons_H23555	49
MB GABAergic neurons_H28126	15
MB GABAergic neurons_H28834	8
MB GABAergic neurons_H29089	26
MB GABAergic neurons_H9	1
MB GABAergic neurons_O11045-4593	2
MB GABAergic neurons_ZG15-M11-10	2
MB GABAergic neurons_nan	7
MB glutamatergic neurons_C3624	287
MB glutamatergic neurons_C3651	246
MB glutamatergic neurons_C40210	265
MB glutamatergic neurons_C40300	118
MB glutamatergic neurons_C40670	92
MB glutamatergic neurons_C4933	286
MB glutamatergic neurons_C8861	322
MB glutamatergic neurons_ES_Lyon	24
MB glutamatergic neurons_H20961	151
MB glutamatergic neurons_H21194	9
MB glutamatergic neurons_H21792	32
MB glutamatergic neurons_H23555	23
MB glutamatergic neurons_H28126	12
MB glutamatergic neurons_H28834	44
MB glutamatergic neurons_H29089	25
MB glutamatergic neurons_H9	13
MB glutamatergic neurons_O11045-4593	4
MB glutamatergic neurons_ZG15-M11-10	25
MB glutamatergic neurons_ZH26-HS16	15
MB glutamatergic neurons_nan	17
MB/HB FP cells_C3624	208
MB/HB FP cells_C3651	463
MB/HB FP cells_C40210	78
MB/HB FP cells_C40300	25
MB/HB FP cells_C40670	185
MB/HB FP cells_C4933	333
MB/HB FP cells_C8861	317
MB/HB FP cells_ES_Lyon	2251
MB/HB FP cells_H20961	1209
MB/HB FP cells_H21194	236
MB/HB FP cells_H21792	500
MB/HB FP cells_H23555	196
MB/HB FP cells_H28126	161
MB/HB FP cells_H28834	123
MB/HB FP cells_H29089	492
MB/HB FP cells_H9	186
MB/HB FP cells_O11045-4593	257
MB/HB FP cells_ZG15-M11-10	1773
MB/HB FP cells_ZH26-HS16	1173
MB/HB FP cells_nan	14
MB/HB glutamatergic neurons, immature_C3624	289
MB/HB glutamatergic neurons, immature_C3651	222
MB/HB glutamatergic neurons, immature_C40210	299
MB/HB glutamatergic neurons, immature_C40300	74
MB/HB glutamatergic neurons, immature_C40670	139
MB/HB glutamatergic neurons, immature_C4933	355
MB/HB glutamatergic neurons, immature_C8861	360
MB/HB glutamatergic neurons, immature_ES_Lyon	9
MB/HB glutamatergic neurons, immature_H20961	415
MB/HB glutamatergic neurons, immature_H21194	21
MB/HB glutamatergic neurons, immature_H21792	195
MB/HB glutamatergic neurons, immature_H23555	138
MB/HB glutamatergic neurons, immature_H28126	40
MB/HB glutamatergic neurons, immature_H28834	369
MB/HB glutamatergic neurons, immature_H29089	239
MB/HB glutamatergic neurons, immature_H9	21
MB/HB glutamatergic neurons, immature_O11045-4593	85
MB/HB glutamatergic neurons, immature_ZG15-M11-10	50
MB/HB glutamatergic neurons, immature_ZH26-HS16	6
MB/HB glutamatergic neurons, immature_nan	21
MB/HB glutamatergic neurons_C3624	766
MB/HB glutamatergic neurons_C3651	515
MB/HB glutamatergic neurons_C40210	465
MB/HB glutamatergic neurons_C40300	210
MB/HB glutamatergic neurons_C40670	495
MB/HB glutamatergic neurons_C4933	792
MB/HB glutamatergic neurons_C8861	1681
MB/HB glutamatergic neurons_ES_Lyon	32
MB/HB glutamatergic neurons_H20961	375
MB/HB glutamatergic neurons_H21194	23
MB/HB glutamatergic neurons_H21792	94
MB/HB glutamatergic neurons_H23555	79
MB/HB glutamatergic neurons_H28126	32
MB/HB glutamatergic neurons_H28834	89
MB/HB glutamatergic neurons_H29089	220
MB/HB glutamatergic neurons_H9	21
MB/HB glutamatergic neurons_O11045-4593	16
MB/HB glutamatergic neurons_ZG15-M11-10	4
MB/HB glutamatergic neurons_ZH26-HS16	1
MB/HB glutamatergic neurons_nan	39
MB/HB neurons, LHX1+_C3624	822
MB/HB neurons, LHX1+_C3651	981
MB/HB neurons, LHX1+_C40210	820
MB/HB neurons, LHX1+_C40300	278
MB/HB neurons, LHX1+_C40670	518
MB/HB neurons, LHX1+_C4933	1029
MB/HB neurons, LHX1+_C8861	1224
MB/HB neurons, LHX1+_ES_Lyon	249
MB/HB neurons, LHX1+_H20961	426
MB/HB neurons, LHX1+_H21194	51
MB/HB neurons, LHX1+_H21792	153
MB/HB neurons, LHX1+_H23555	138
MB/HB neurons, LHX1+_H28126	37
MB/HB neurons, LHX1+_H28834	530
MB/HB neurons, LHX1+_H29089	314
MB/HB neurons, LHX1+_H9	62
MB/HB neurons, LHX1+_O11045-4593	2032
MB/HB neurons, LHX1+_ZG15-M11-10	152
MB/HB neurons, LHX1+_ZH26-HS16	112
MB/HB neurons, LHX1+_nan	54
Oculomotor neurons_C3624	28
Oculomotor neurons_C3651	19
Oculomotor neurons_C40210	25
Oculomotor neurons_C40300	19
Oculomotor neurons_C40670	50
Oculomotor neurons_C4933	32
Oculomotor neurons_C8861	69
Oculomotor neurons_ES_Lyon	1
Oculomotor neurons_H20961	113
Oculomotor neurons_H21194	9
Oculomotor neurons_H21792	31
Oculomotor neurons_H23555	12
Oculomotor neurons_H28126	7
Oculomotor neurons_H28834	26
Oculomotor neurons_H29089	62
Oculomotor neurons_H9	2
Oculomotor neurons_O11045-4593	14
Oculomotor neurons_nan	1
Progenitors, cycling_C3624	9
Progenitors, cycling_C3651	22
Progenitors, cycling_C40210	11
Progenitors, cycling_C40300	8
Progenitors, cycling_C40670	8
Progenitors, cycling_C4933	27
Progenitors, cycling_C8861	22
Progenitors, cycling_ES_Lyon	4
Progenitors, cycling_H20961	25
Progenitors, cycling_H21194	5
Progenitors, cycling_H21792	4
Progenitors, cycling_H23555	9
Progenitors, cycling_H28126	3
Progenitors, cycling_H28834	30
Progenitors, cycling_H29089	21
Progenitors, cycling_H9	12
Progenitors, cycling_O11045-4593	16
Progenitors, cycling_ZG15-M11-10	11
Progenitors, cycling_ZH26-HS16	12
Progenitors, cycling_nan	3
STN neurons_C3624	148
STN neurons_C3651	241
STN neurons_C40210	77
STN neurons_C40300	138
STN neurons_C40670	152
STN neurons_C4933	440
STN neurons_C8861	587
STN neurons_ES_Lyon	852
STN neurons_H20961	683
STN neurons_H21194	336
STN neurons_H21792	238
STN neurons_H23555	188
STN neurons_H28126	244
STN neurons_H28834	114
STN neurons_H29089	774
STN neurons_H9	472
STN neurons_O11045-4593	2810
STN neurons_ZG15-M11-10	972
STN neurons_ZH26-HS16	1119
STN neurons_nan	20
Ventral FB/MB progenitors, cycling_C3624	36
Ventral FB/MB progenitors, cycling_C3651	135
Ventral FB/MB progenitors, cycling_C40210	28
Ventral FB/MB progenitors, cycling_C40300	57
Ventral FB/MB progenitors, cycling_C40670	69
Ventral FB/MB progenitors, cycling_C4933	206
Ventral FB/MB progenitors, cycling_C8861	267
Ventral FB/MB progenitors, cycling_ES_Lyon	139
Ventral FB/MB progenitors, cycling_H20961	187
Ventral FB/MB progenitors, cycling_H21194	55
Ventral FB/MB progenitors, cycling_H21792	30
Ventral FB/MB progenitors, cycling_H23555	25
Ventral FB/MB progenitors, cycling_H28126	45
Ventral FB/MB progenitors, cycling_H28834	24
Ventral FB/MB progenitors, cycling_H29089	171
Ventral FB/MB progenitors, cycling_H9	123
Ventral FB/MB progenitors, cycling_O11045-4593	364
Ventral FB/MB progenitors, cycling_ZG15-M11-10	216
Ventral FB/MB progenitors, cycling_ZH26-HS16	98
Ventral FB/MB progenitors, cycling_nan	10
Ventral FB/MB progenitors_C3624	174
Ventral FB/MB progenitors_C3651	582
Ventral FB/MB progenitors_C40210	160
Ventral FB/MB progenitors_C40300	223
Ventral FB/MB progenitors_C40670	316
Ventral FB/MB progenitors_C4933	649
Ventral FB/MB progenitors_C8861	794
Ventral FB/MB progenitors_ES_Lyon	1492
Ventral FB/MB progenitors_H20961	698
Ventral FB/MB progenitors_H21194	211
Ventral FB/MB progenitors_H21792	103
Ventral FB/MB progenitors_H23555	142
Ventral FB/MB progenitors_H28126	168
Ventral FB/MB progenitors_H28834	76
Ventral FB/MB progenitors_H29089	575
Ventral FB/MB progenitors_H9	442
Ventral FB/MB progenitors_O11045-4593	1016
Ventral FB/MB progenitors_ZG15-M11-10	1043
Ventral FB/MB progenitors_ZH26-HS16	1092
Ventral FB/MB progenitors_nan	58
